# Proteomic characterisation of Sarculator nomogram-defined risk groups in soft tissue sarcomas of the extremities and trunk wall

**DOI:** 10.1101/2023.11.14.567122

**Authors:** Madhumeeta Chadha, Sara Iadecola, Andrew Jenks, Jessica Burns, Amani Arthur, Valeriya Pankova, Christopher P Wilding, Dario Callegaro, Dirk C Strauss, Khin Thway, Alessandro Gronchi, Robin L Jones, Rosalba Miceli, Sandro Pasquali, Paul H Huang

## Abstract

**Background:** High-risk soft tissue sarcomas of the extremities and trunk wall (eSTS), as defined by the Sarculator nomogram, are more likely to benefit from (neo)adjuvant anthracycline-based therapy compared to low/intermediate-risk patients. The biology underpinning these differential treatment outcomes remain unknown.

**Methods:** We analysed proteomic profiles and clinical outcomes of 123 eSTS patients. A Cox model for overall survival including the Sarculator was fitted to individual data to define 4 risk groups. A DNA replication protein signature - Sarcoma Proteomic Module 6 (SPM6) was evaluated for association with clinicopathological factors and risk groups. SPM6 was added as a covariate together with Sarculator in a multivariable Cox model to assess improvement in prognostic risk stratification.

**Results:** DNA replication and cell cycle proteins were upregulated in high risk versus very low risk patients. Evaluation of the functional effects of CRISPR-Cas9 gene knockdown of proteins enriched in high risk patients identified candidate drug targets. SPM6 was significantly associated with tumour malignancy grade (p = 1.6e-06), histology (p = 1.4e-05) and risk groups (p = 2.6e-06). Cox model analysis showed that SPM6 substantially contributed to a better calibration of the Sarculator nomogram (Index of Prediction Accuracy =0.109 for Sarculator alone versus 0.165 for Sarculator + SPM6).

**Conclusions:** Risk stratification of patient with STS is defined by distinct biological pathways across a range of cancer hallmarks. Incorporation of SPM6 protein signature improves prognostic risk stratification of the Sarculator nomogram. This study highlights the utility of integrating protein signatures for the development of next-generation nomograms.
