## Supplemental Table 2 for "Proteomic characterisation of Sarculator nomogram-defined risk groups in soft tissue sarcomas of the extremities and trunk wall"

### Sheet: File guide
Table S2 A-B. Significantly differentially expressed proteins in (A) High-risk group and (B) Very low risk group. Log2 fold change of protein expression calculated by comparing high-risk group to very low risk group. Significance was determined by wilcoxon-mann-whitney test and adjusted for multiple comparisons using the Benjamini-Hochberg procedure.

### Sheet: TableS2A
Protein	p.adjust	Log2 fold change
CRP	0.0077432	2.46782
MYLK	0.0416511	1.81025
MCM4	0.000620999	1.71684
CA9	0.0416511	1.68803
MCM6	0.000620999	1.65966
MCM2	0.00103267	1.65364
FEN1	0.000620999	1.60538
MCM3	0.00103267	1.48924
UBE2C	0.0100077	1.43088
RBPMS	0.0437907	1.41049
RNPS1	0.0164729	1.40063
MCM5	0.00103267	1.38731
MCM7	0.00634579	1.37991
CDK1	0.00363121	1.37359
KPNA2	0.00712067	1.37133
PLOD2	0.0163621	1.35903
PCNA	0.00103803	1.3193
COLGALT1	0.00427422	1.31728
SPP1	0.044816	1.31285
PXDN	0.0065264	1.29406
RRM2	0.00830841	1.26845
SPARCL1	0.044816	1.23924
ERO1A	0.0077432	1.2177
RAB23	0.0222932	1.20256
NASP	0.00458458	1.181
UAP1	0.0348272	1.17324
SMTN	0.0244217	1.17273
EIF4EBP1	0.0205638	1.1706
PLOD3	0.00103267	1.1603
PLOD1	0.00458458	1.14695
ORM1	0.0412026	1.14313
HMGB2	0.0065264	1.12784
TFRC	0.0161264	1.12668
TUBB6	0.012678	1.12073
MYL6	0.0311955	1.10305
NDRG1	0.0329715	1.08964
CASP3	0.0052062	1.06754
ENO1	0.0103329	1.0672
SRSF2	0.024194	1.04759
MMP14	0.0302848	1.03342
HPRT1	0.0116308	1.03262
MAP1B	0.0153406	1.03044
STMN1	0.0205638	1.00258
JPT2	0.00331736	1.00045

### Sheet: TableS2B
Protein	p.adjust	Log2 fold change
FBN1	0.0340401	-1.00323
ATP5F1C	0.0490662	-1.00522
DSP	0.0300918	-1.01546
ADD3	0.0250893	-1.02076
CMAS	0.0321375	-1.02588
KYAT3	0.0154403	-1.07016
HSD17B8	0.0389842	-1.07144
NDUFA9	0.0244217	-1.07277
ACSL1	0.0222932	-1.07371
CRAT	0.0228391	-1.08993
ABLIM1	0.0169823	-1.11326
GGT5	0.0203646	-1.11895
MECP2	0.0163621	-1.11899
AKR1C3	0.0437907	-1.12978
SUCLA2	0.0174702	-1.13929
ABHD14B	0.0065264	-1.14586
ATP5PB	0.044816	-1.18077
CYGB	0.0284066	-1.18647
ACADS	0.0197688	-1.19114
PDCD4	0.00688523	-1.2011
MYO1D	0.00670475	-1.26325
DCD	0.0335577	-1.26339
METTL7A	0.0153406	-1.28535
LTBP4	0.0360566	-1.29493
ASS1	0.0348272	-1.30562
THBS3	0.0416511	-1.36143
OLFML1	0.0197688	-1.37082
THBS4	0.0250893	-1.37587
ACADVL	0.0166145	-1.40645
FBLN2	0.0125773	-1.42818
DCN	0.024194	-1.45447
FDXR	0.0244217	-1.47144
TNXB	0.0164729	-1.51476
ADH1B	0.044816	-1.60674
MACROH2A2	0.0300918	-1.64783
PLIN4	0.0311955	-1.68115
FBLN5	0.0103329	-1.72682
MFAP4	0.0335577	-1.78076
PLIN1	0.0164729	-1.81396
ACTN2	0.0284066	-1.82797
GPD1	0.0163621	-1.93451
CPA3	0.0142482	-2.2801
CMA1	0.0111861	-2.3343
TPSAB1	0.00801951	-2.34491
