## Supplemental Table 4 for "Proteomic characterisation of Sarculator nomogram-defined risk groups in soft tissue sarcomas of the extremities and trunk wall"

### Sheet: Table S3
Table S4. Sarcoma proteome module (SPM) 6 membership
Proteins	SPM
ACAT2	SPM 6
AHSA1	SPM 6
ARHGEF2	SPM 6
CDK1	SPM 6
CDK2	SPM 6
CTPS1	SPM 6
DCK	SPM 6
DTYMK	SPM 6
FAF1	SPM 6
FDPS	SPM 6
FEN1	SPM 6
FKBP5	SPM 6
GGH	SPM 6
GMPS	SPM 6
ILKAP	SPM 6
KPNA2	SPM 6
KPNB1	SPM 6
LBR	SPM 6
LIG1	SPM 6
MAT2A	SPM 6
MCM2	SPM 6
MCM3	SPM 6
MCM4	SPM 6
MCM5	SPM 6
MCM6	SPM 6
MCM7	SPM 6
MCMBP	SPM 6
METAP1	SPM 6
MTHFD1	SPM 6
NAA50	SPM 6
NASP	SPM 6
POLD2	SPM 6
PPP5C	SPM 6
PRPS2	SPM 6
PSPH	SPM 6
RFC4	SPM 6
TJP2	SPM 6
TUBG1	SPM 6
UBR7	SPM 6
UNC45A	SPM 6
VRK1	SPM 6
